# Genome-wide mapping and prediction of plant architecture in a sorghum nested association mapping population

**DOI:** 10.1101/2020.01.28.923540

**Authors:** Marcus O. Olatoye, Zhenbin Hu, Geoffrey P. Morris

## Abstract

Modifying plant architecture is often necessary for yield improvement and climate adaptation, but we lack understanding of the genotype-phenotype map for plant morphology in sorghum. Here, we use a nested association mapping (NAM) population that captures global allelic diversity of sorghum to characterize the genetics of leaf erectness, leaf width (at two stages), and stem diameter. Recombinant inbred lines (n = 2200) were phenotyped in multiple environments (35,200 observations) and joint linkage mapping was performed with ∼93,000 markers. Fifty-four QTL of small to large effect were identified for trait BLUPs (9–16 per trait) each explaining 0.4–4% of variation across the NAM population. While some of these QTL colocalize with sorghum homologs of grass genes [e.g. involved in hormone synthesis (maize *spi1*), floral transition (*SbCN8*), and transcriptional regulation of development (rice *Ideal plant architecture1*)], most QTL did not colocalize with an *a priori* candidate gene (82%). Genomic prediction accuracy was generally high in five-fold cross-validation (0.65–0.83), and varied from low to high in leave-one-family-out cross-validation (0.04–0.61). The findings provide a foundation to identify the molecular basis of architecture variation in sorghum and establish genomic-enabled breeding for improved plant architecture.

**Core ideas:**

1. Understanding the genetics of plant architecture could facilitate the development of crop ideotypes for yield and adaptation
2. The genetics of plant architecture traits was characterized in sorghum using multi-environment phenotyping in a global nested association mapping population
3. Fifty-five quantitative trait loci were identified; some colocalize with homologs of known developmental regulators but most do not
4. Genomic prediction accuracy was consistently high in five-fold cross-validation, but accuracy varied considerably in leave-one-family-out predictions
