## Supplementary File 1 for "Genome-wide mapping and prediction of plant architecture in a sorghum nested association mapping population"

### Sheet: Vegetative QTL Information
QTL	Chromosome	Position	Trait	Effect	QVar	WPVar	MAF	Alleles	RTx430	P898012	SC1103	SC1345	SC265	SC283	SC35	SC971	Ajabsido	Macia	Segaolane
S7_60258739	7	60258739	LFE	6.5	3.8	4.1	0.12	C/G	C	G	C	N	C	N	C	C	G	C	C
S7_58924868	7	58924868	LFE	5.3	2.3	2.6	0.11	A/G	A	A	A	G	A	A	A	A	G	A	A
S1_78036446	1	78036446	LFE	-0.7	1.2	1.6	0.31	G/A	A	A	G	G	G	A	A	A	G	G	G
S10_60475045	10	60475045	LFE	0.7	0.7	1.1	0.45	A/G	G	A	A	A	A	A	A	A	A	A	A
S6_38758657	6	38758657	LFE	-2.7	0.7	1.1	0.22	C/T	T	C	C	C	C	N	T	T	T	T	C
S1_73639818	1	73639818	LFE	0.6	0.7	1	0.2	G/C	G	C	G	G	G	C	C	G	C	G	G
S2_3899853	2	3899853	LFE	-0.8	0.6	1	0.45	G/C	C	C	G	G	G	G	G	G	C	G	G
S3_8738913	3	8738913	LFE	-1.1	0.9	1	0.23	C/T	C	T	T	C	T	C	T	C	T	C	C
S2_64697782	2	64697782	LFE	0.7	0.7	0.9	0.23	G/C	G	G	C	G	G	G	G	C	C	G	C
S6_1570949	6	1570949	LFE	-5	0.7	0.9	0.09	A/T	A	A	T	A	A	N	T	A	A	A	A
S10_2514655	10	2514655	LFE	-0.5	0.6	0.7	0.05	T/A	T	A	T	T	T	T	T	T	T	T	T
S4_52117037	4	52117037	LFE	-0.5	0.6	0.7	0.14	G/C	G	G	C	G	G	G	C	C	G	G	C
S6_51419656	6	51419656	LFE	-1.4	0.6	0.7	0.1	G/A	G	G	G	G	G	G	G	A	G	G	A
S9_35638689	9	35638689	LFE	2.7	0.6	0.7	0.12	C/T	C	N	C	N	N	C	C	C	C	T	C
S9_56496135	9	56496135	LFE	3.3	0.5	0.7	0.25	C/T	C	T	C	C	C	Y	C	C	T	T	T
S9_50511159	9	50511159	LFE	-0.8	0.6	0.6	0.05	T/A	N	T	T	T	T	N	T	A	N	N	T
S9_57434878	9	57434878	PFLW	-5.5	2.1	2.6	0.32	A/C	A	C	A	A	A	M	A	C	C	C	C
S1_75424764	1	75424764	PFLW	-3.5	1.3	2	0.31	A/G	G	A	G	A	G	G	A	A	A	G	A
S2_66035565	2	66035565	PFLW	-1.6	1.3	1.9	0.39	T/C	C	T	C	T	C	C	T	T	C	T	T
S1_71800701	1	71800701	PFLW	-2.9	0.9	1	0.1	A/G	A	A	A	A	A	A	G	G	A	A	A
S3_71232350	3	71232350	PFLW	1.4	0.4	1	0.38	G/T	T	T	G	T	G	G	T	G	G	G	G
S7_56472059	7	56472059	PFLW	-4	0.7	1	0.13	C/T	C	T	C	T	C	C	C	C	C	T	C
S3_10099179	3	10099179	PFLW	-0.2	0.7	0.8	0.14	C/T	C	C	C	C	N	C	T	T	C	C	T
S4_50769836	4	50769836	PFLW	1	0.6	0.8	0.19	A/T	A	A	A	A	A	A	T	T	T	A	A
S6_49869080	6	49869080	PFLW	1.4	0.4	0.8	0.14	C/T	C	C	T	C	C	C	T	T	C	C	C
S2_13170804	2	13170804	PFLW	-4.1	0.5	0.7	0.22	T/A	T	A	T	T	T	T	A	A	A	N	T
S7_63675831	7	63675831	PFLW	2.9	0.3	0.7	0.3	A/C	A	A	C	C	C	A	C	A	A	C	A
S5_18331282	5	18331282	PFLW	3.3	0.3	0.6	0.16	T/C	T	T	N	T	N	N	T	C	N	T	C
S9_10093897	9	10093897	PFLW	-0.1	0.6	0.6	0.05	C/T	C	C	C	C	C	C	T	C	C	C	C
S1_53491169	1	53491169	PFLW	1	0.4	0.5	0.05	G/A	G	G	N	G	N	G	N	G	G	G	A
S1_5993169	1	5993169	PFLW	6	0.4	0.4	0.06	A/G	A	A	A	A	G	A	A	A	A	A	A
S6_41904494	6	41904494	STD	-0.2	0.6	1.6	0.33	A/T	T	A	A	A	A	A	A	N	T	A	A
S7_60620622	7	60620622	STD	0.4	1	1.3	0.17	G/A	N	R	G	N	G	N	G	G	A	G	G
S7_64856654	7	64856654	STD	-0.2	0.6	1.2	0.33	G/A	A	G	G	A	G	A	G	A	A	G	G
S2_60290585	2	60290585	STD	0	0.5	1.1	0.39	T/G	G	T	G	T	T	G	G	T	T	T	T
S3_63584041	3	63584041	STD	-1.5	0.7	1.1	0.13	G/C	G	G	G	C	G	G	C	G	G	C	G
S1_4379437	1	4379437	STD	1.1	0.6	1	0.34	C/T	T	T	C	T	C	C	T	C	T	C	C
S6_5734088	6	5734088	STD	-0.9	0.8	1	0.07	C/T	C	T	C	C	C	C	C	C	C	C	T
S4_59019567	4	59019567	STD	-1.1	0.6	0.9	0.32	C/T	T	C	T	T	T	C	C	C	T	C	C
S9_54968356	9	54968356	STD	0	0.6	0.9	0.48	G/A	A	G	G	G	N	G	G	A	G	G	G
S10_7615967	10	7615967	STD	1	0.4	0.8	0.27	C/T	C	C	C	C	C	T	C	T	T	C	T
S10_47679206	10	47679206	STD	-1.4	0.6	0.7	0.06	C/T	C	N	N	N	N	C	T	C	N	N	N
S7_5137535	7	5137535	STD	-1	0.5	0.7	0.24	C/A	A	C	A	C	A	A	C	C	C	C	A
S5_5038559	5	5038559	STD	-0.7	0.3	0.4	0.05	G/A	G	A	G	N	N	N	N	G	N	N	N
S7_56802286	7	56802286	STD	3	0.4	0.4	0.05	C/T	C	C	T	C	C	C	C	C	C	C	C
S3_59217270	3	59217270	VLW	-0.1	0.5	1.2	0.27	A/G	A	A	A	A	G	G	G	G	N	A	G
S3_72108998	3	72108998	VLW	0.1	0.6	1.2	0.33	C/G	G	G	G	G	C	C	C	C	C	G	C
S9_57434698	9	57434698	VLW	-5.2	0.8	1.2	0.32	C/T	C	T	C	C	C	C	C	T	T	T	T
S2_61314023	2	61314023	VLW	-2.5	0.7	1.1	0.28	A/T	T	A	A	T	A	A	A	T	A	T	T
S7_58607155	7	58607155	VLW	-3.7	0.4	1.1	0.25	A/C	A	A	A	A	A	C	C	C	N	N	C
S4_57114581	4	57114581	VLW	-5.1	0.6	0.9	0.27	C/G	C	G	C	C	C	G	G	C	C	G	G
S5_61851015	5	61851015	VLW	7.7	0.4	0.9	0.1	G/A	G	G	A	G	G	G	G	G	G	G	A
S1_21577664	1	21577664	VLW	3.2	0.6	0.8	0.26	G/C	C	C	G	G	C	C	G	G	G	C	G
S1_6040251	1	6040251	VLW	2.8	0.4	0.5	0.11	A/G	A	A	A	A	G	A	R	A	A	A	A

### Sheet: All Traits QTL Information
QTL	Chromosome	Position	Trait	Effect	QVar	WPVar	MAF	Alleles	RTx430	P898012	SC1103	SC1345	SC265	SC283	SC35	SC971	Ajabsido	Macia	Segaolane
S6_42574012	6	42574012	FLT	-1	5.7	9.3	0.11	G/A	G	A	A	G	G	G	G	G	G	G	A
S6_5746422	6	5746422	FLT	-3.8	4.1	4.7	0.07	G/C	G	C	G	G	G	G	G	G	G	G	C
S9_58843515	9	58843515	FLT	-0.4	1.3	1.8	0.32	T/G	G	T	T	T	G	T	G	T	T	G	T
S7_25790415	7	25790415	FLT	-3.1	0.8	1.4	0.08	A/C	A	C	N	A	A	A	C	A	A	A	A
S3_62717707	3	62717707	FLT	3.9	1.1	1.3	0.06	T/C	T	T	C	T	T	T	T	T	T	T	T
S6_799602	6	799602	FLT	-1	0.7	1.3	0.09	A/G	A	G	G	A	A	N	A	A	A	A	A
S8_59607454	8	59607454	FLT	0.2	0.9	1.3	0.3	C/T	C	T	C	T	T	C	C	T	C	T	C
S10_12514389	10	12514389	FLT	0.9	0.7	1.2	0.23	C/T	C	C	C	C	C	T	N	T	C	C	T
S7_64855792	7	64855792	FLT	0.2	0.8	1.2	0.33	G/T	T	G	G	T	G	T	G	T	T	G	G
S9_3517178	9	3517178	FLT	0.4	0.7	1.1	0.44	T/C	C	T	T	T	T	T	T	C	C	T	T
S10_7859239	10	7859239	FLT	2.1	0.6	0.9	0.1	C/T	C	C	C	C	C	N	C	C	C	C	T
S6_42556750	6	42556750	FLT	1.1	0.8	0.9	0.08	G/A	G	N	N	G	G	G	G	G	G	G	A
S9_54968356	9	54968356	FLT	0.1	0.1	0.8	0.48	G/A	A	G	G	G	N	G	G	A	G	G	G
S3_57210465	3	57210465	FLT	0.9	0.4	0.7	0.23	A/G	A	A	G	G	G	A	A	A	A	G	G
S4_65265971	4	65265971	FLT	0.2	0.3	0.7	0.43	G/T	T	G	G	G	T	T	T	G	G	G	G
S3_71464034	3	71464034	FLT	2.7	0.3	0.3	0.05	G/T	G	G	T	G	G	G	G	G	G	G	G
S6_799654	6	799654	FLT	-3.2	0	0	0.05	C/A	C	A	C	C	C	C	C	C	C	C	C
S9_57065264	9	57065264	HGT	-12.4	13.6	14.7	0.41	G/A	A	G	G	A	A	A	A	G	G	G	G
S9_57646096	9	57646096	HGT	-11.7	7.2	8.2	0.25	A/G	A	G	A	A	A	A	A	G	G	G	A
S7_59787744	7	59787744	HGT	-6	2.9	4.3	0.18	A/G	A	G	A	G	A	A	A	A	G	A	A
S7_56472059	7	56472059	HGT	4.4	3.6	4	0.13	C/T	C	T	C	T	C	C	C	C	C	T	C
S7_59611315	7	59611315	HGT	-12	3	3.6	0.11	G/T	G	T	G	G	G	G	G	G	K	G	G
S6_42798327	6	42798327	HGT	6.7	2.3	3	0.2	A/G	G	G	G	A	N	A	A	A	G	A	G
S9_47078575	9	47078575	HGT	-8.1	1.9	2.3	0.28	G/A	G	A	A	G	G	G	G	A	G	A	A
S4_62049676	4	62049676	HGT	-2.7	0.9	1.9	0.19	C/A	C	A	C	A	C	C	C	C	C	A	C
S9_22275474	9	22275474	HGT	-3.8	1.3	1.9	0.32	G/A	A	G	A	A	A	G	G	G	A	G	G
S7_55994897	7	55994897	HGT	-4.6	1	1.8	0.08	T/G	T	G	T	T	T	T	T	T	G	T	T
S1_13376544	1	13376544	HGT	-5.1	1.1	1.2	0.11	A/G	A	G	A	A	A	A	A	A	R	A	A
S10_59481967	10	59481967	HGT	-1.1	0.4	1.2	0.46	G/A	A	G	G	G	A	G	A	G	G	N	G
S3_70152856	3	70152856	HGT	3.5	0.4	1.1	0.27	A/G	A	A	G	G	G	A	G	A	A	G	A
S4_48629789	4	48629789	HGT	-6.4	0.8	0.9	0.14	C/T	T	C	C	C	C	C	C	C	C	C	C
S6_51325786	6	51325786	HGT	-2.8	0.2	0.6	0.09	C/T	C	C	C	C	C	T	C	T	C	C	C
S9_57215490	9	57215490	HGT	-2.4	0.3	0.4	0.08	G/C	G	G	G	G	G	G	G	G	G	C	G
S5_68758198	5	68758198	HGT	-2.3	0.2	0.2	0.06	C/T	C	C	C	C	C	C	C	C	C	T	C
S7_60258739	7	60258739	LFE	6.5	3.8	4.1	0.12	C/G	C	G	C	N	C	N	C	C	G	C	C
S7_58924868	7	58924868	LFE	5.3	2.3	2.6	0.11	A/G	A	A	A	G	A	A	A	A	G	A	A
S1_78036446	1	78036446	LFE	-0.7	1.2	1.6	0.31	G/A	A	A	G	G	G	A	A	A	G	G	G
S10_60475045	10	60475045	LFE	0.7	0.7	1.1	0.45	A/G	G	A	A	A	A	A	A	A	A	A	A
S6_38758657	6	38758657	LFE	-2.7	0.7	1.1	0.22	C/T	T	C	C	C	C	N	T	T	T	T	C
S1_73639818	1	73639818	LFE	0.6	0.7	1	0.2	G/C	G	C	G	G	G	C	C	G	C	G	G
S2_3899853	2	3899853	LFE	-0.8	0.6	1	0.45	G/C	C	C	G	G	G	G	G	G	C	G	G
S3_8738913	3	8738913	LFE	-1.1	0.9	1	0.23	C/T	C	T	T	C	T	C	T	C	T	C	C
S2_64697782	2	64697782	LFE	0.7	0.7	0.9	0.23	G/C	G	G	C	G	G	G	G	C	C	G	C
S6_1570949	6	1570949	LFE	-5	0.7	0.9	0.09	A/T	A	A	T	A	A	N	T	A	A	A	A
S10_2514655	10	2514655	LFE	-0.5	0.6	0.7	0.05	T/A	T	A	T	T	T	T	T	T	T	T	T
S4_52117037	4	52117037	LFE	-0.5	0.6	0.7	0.14	G/C	G	G	C	G	G	G	C	C	G	G	C
S6_51419656	6	51419656	LFE	-1.4	0.6	0.7	0.1	G/A	G	G	G	G	G	G	G	A	G	G	A
S9_35638689	9	35638689	LFE	2.7	0.6	0.7	0.12	C/T	C	N	C	N	N	C	C	C	C	T	C
S9_56496135	9	56496135	LFE	3.3	0.5	0.7	0.25	C/T	C	T	C	C	C	Y	C	C	T	T	T
S9_50511159	9	50511159	LFE	-0.8	0.6	0.6	0.05	T/A	N	T	T	T	T	N	T	A	N	N	T
S7_60108209	7	60108209	LFE.HI15	6.3	3.4	3.8	0.12	C/T	C	T	C	C	C	C	C	C	T	C	C
S7_58924868	7	58924868	LFE.HI15	5.3	1.9	2.2	0.11	A/G	A	A	A	G	A	A	A	A	G	A	A
S6_38758657	6	38758657	LFE.HI15	-2.7	1	1.9	0.22	C/T	T	C	C	C	C	N	T	T	T	T	C
S1_78036446	1	78036446	LFE.HI15	-0.4	1.2	1.8	0.31	G/A	A	A	G	G	G	A	A	A	G	G	G
S3_8738913	3	8738913	LFE.HI15	-1.5	1	1.3	0.23	C/T	C	T	T	C	T	C	T	C	T	C	C
S10_2590384	10	2590384	LFE.HI15	-2.1	1.2	1.2	0.05	C/T	C	T	C	C	C	C	C	C	C	C	C
S2_3805767	2	3805767	LFE.HI15	1.1	0.7	1	0.45	A/G	G	A	A	N	A	R	A	A	R	A	A
S7_60026279	7	60026279	LFE.MN14	4.7	3.1	3.8	0.18	C/G	C	G	C	G	C	C	C	C	G	C	C
S7_63865966	7	63865966	LFE.MN14	3.7	1.3	1.5	0.19	A/T	A	A	A	A	T	A	N	T	N	A	A
S1_72392397	1	72392397	LFE.MN14	-2.1	1.1	1.4	0.25	G/C	G	G	C	G	G	C	C	G	C	G	C
S10_60245294	10	60245294	LFE.MN14	1.1	0.7	1.3	0.49	C/T	T	C	Y	C	T	C	C	C	C	C	C
S2_62972125	2	62972125	LFE.MN14	1	0.7	1.2	0.47	G/A	A	G	G	G	G	G	A	G	G	G	G
S4_49882912	4	49882912	LFE.MN14	-0.5	1.2	1.2	0.08	A/G	A	A	N	A	N	A	A	G	A	N	A
S9_56553017	9	56553017	LFE.MN14	4.4	0.7	0.8	0.08	A/T	A	A	A	A	A	A	A	N	A	T	A
S6_49915234	6	49915234	LFE.MN14	-3.5	0.7	0.7	0.1	C/T	C	C	T	C	C	C	C	T	C	C	C
S1_9962324	1	9962324	LFE.MN14	0	0.3	0.4	0.17	C/T	N	C	C	T	T	C	C	C	C	T	C
S9_57434878	9	57434878	PFLW	-5.5	2.1	2.6	0.32	A/C	A	C	A	A	A	M	A	C	C	C	C
S1_75424764	1	75424764	PFLW	-3.5	1.3	2	0.31	A/G	G	A	G	A	G	G	A	A	A	G	A
S2_66035565	2	66035565	PFLW	-1.6	1.3	1.9	0.39	T/C	C	T	C	T	C	C	T	T	C	T	T
S1_71800701	1	71800701	PFLW	-2.9	0.9	1	0.1	A/G	A	A	A	A	A	A	G	G	A	A	A
S3_71232350	3	71232350	PFLW	1.4	0.4	1	0.38	G/T	T	T	G	T	G	G	T	G	G	G	G
S7_56472059	7	56472059	PFLW	-4	0.7	1	0.13	C/T	C	T	C	T	C	C	C	C	C	T	C
S3_10099179	3	10099179	PFLW	-0.2	0.7	0.8	0.14	C/T	C	C	C	C	N	C	T	T	C	C	T
S4_50769836	4	50769836	PFLW	1	0.6	0.8	0.19	A/T	A	A	A	A	A	A	T	T	T	A	A
S6_49869080	6	49869080	PFLW	1.4	0.4	0.8	0.14	C/T	C	C	T	C	C	C	T	T	C	C	C
S2_13170804	2	13170804	PFLW	-4.1	0.5	0.7	0.22	T/A	T	A	T	T	T	T	A	A	A	N	T
S7_63675831	7	63675831	PFLW	2.9	0.3	0.7	0.3	A/C	A	A	C	C	C	A	C	A	A	C	A
S5_18331282	5	18331282	PFLW	3.3	0.3	0.6	0.16	T/C	T	T	N	T	N	N	T	C	N	T	C
S9_10093897	9	10093897	PFLW	-0.1	0.6	0.6	0.05	C/T	C	C	C	C	C	C	T	C	C	C	C
S1_53491169	1	53491169	PFLW	1	0.4	0.5	0.05	G/A	G	G	N	G	N	G	N	G	G	G	A
S1_5993169	1	5993169	PFLW	6	0.4	0.4	0.06	A/G	A	A	A	A	G	A	A	A	A	A	A
S9_57434537	9	57434537	PFLW.HI15	-6.1	1.7	2.2	0.32	C/A	C	A	C	C	C	C	C	A	A	A	A
S1_75424764	1	75424764	PFLW.HI15	-3.8	1.2	2.1	0.31	A/G	G	A	G	A	G	G	A	A	A	G	A
S2_64470915	2	64470915	PFLW.HI15	-3.1	1.2	1.7	0.15	C/T	C	T	C	T	C	C	T	C	C	C	C
S9_57434878	9	57434878	PFLW.MN14	-5.1	2	2.8	0.32	A/C	A	C	A	A	A	M	A	C	C	C	C
S1_75424764	1	75424764	PFLW.MN14	-3.1	1	1.7	0.31	A/G	G	A	G	A	G	G	A	A	A	G	A
S2_65985230	2	65985230	PFLW.MN14	-1.4	1	1.4	0.39	C/T	T	C	C	C	T	T	C	C	T	C	C
S7_56472059	7	56472059	PFLW.MN14	-4.1	0.9	1.3	0.13	C/T	C	T	C	T	C	C	C	C	C	T	C
S3_10175054	3	10175054	PFLW.MN14	2.1	0.4	1.2	0.33	C/T	T	C	C	T	C	C	C	C	T	T	C
S4_50769836	4	50769836	PFLW.MN14	0.8	0.7	0.8	0.19	A/T	A	A	A	A	A	A	T	T	T	A	A
S1_16959214	1	16959214	PFLW.MN14	4.6	0.5	0.7	0.2	G/A	G	G	A	A	A	G	G	A	G	G	A
S7_63392103	7	63392103	PFLW.MN14	-0.5	0.5	0.7	0.25	T/C	T	T	T	C	C	T	T	T	C	C	T
S6_41904494	6	41904494	STD	-0.2	0.6	1.6	0.33	A/T	T	A	A	A	A	A	A	N	T	A	A
S7_60620622	7	60620622	STD	0.4	1	1.3	0.17	G/A	N	R	G	N	G	N	G	G	A	G	G
S7_64856654	7	64856654	STD	-0.2	0.6	1.2	0.33	G/A	A	G	G	A	G	A	G	A	A	G	G
S2_60290585	2	60290585	STD	0	0.5	1.1	0.39	T/G	G	T	G	T	T	G	G	T	T	T	T
S3_63584041	3	63584041	STD	-1.5	0.7	1.1	0.13	G/C	G	G	G	C	G	G	C	G	G	C	G
S1_4379437	1	4379437	STD	1.1	0.6	1	0.34	C/T	T	T	C	T	C	C	T	C	T	C	C
S6_5734088	6	5734088	STD	-0.9	0.8	1	0.07	C/T	C	T	C	C	C	C	C	C	C	C	T
S4_59019567	4	59019567	STD	-1.1	0.6	0.9	0.32	C/T	T	C	T	T	T	C	C	C	T	C	C
S9_54968356	9	54968356	STD	0	0.6	0.9	0.48	G/A	A	G	G	G	N	G	G	A	G	G	G
S10_7615967	10	7615967	STD	1	0.4	0.8	0.27	C/T	C	C	C	C	C	T	C	T	T	C	T
S10_47679206	10	47679206	STD	-1.4	0.6	0.7	0.06	C/T	C	N	N	N	N	C	T	C	N	N	N
S7_5137535	7	5137535	STD	-1	0.5	0.7	0.24	C/A	A	C	A	C	A	A	C	C	C	C	A
S5_5038559	5	5038559	STD	-0.7	0.3	0.4	0.05	G/A	G	A	G	N	N	N	N	G	N	N	N
S7_56802286	7	56802286	STD	3	0.4	0.4	0.05	C/T	C	C	T	C	C	C	C	C	C	C	C
S6_42240203	6	42240203	STD.HI14	1.3	0.9	1.5	0.08	A/G	A	A	G	A	A	A	A	A	A	A	G
S7_64856654	7	64856654	STD.HI14	-0.2	0.5	1.1	0.33	G/A	A	G	G	A	G	A	G	A	A	G	G
S7_5137534	7	5137534	STD.HI14	-1.2	0.6	0.8	0.24	G/T	T	G	T	G	T	T	G	G	G	G	T
S7_60620622	7	60620622	STD.HI14	0.3	0.6	0.8	0.17	G/A	N	R	G	N	G	N	G	G	A	G	G
S9_55221128	9	55221128	STD.HI14	0.1	0.5	0.8	0.42	T/C	C	T	T	T	T	T	T	T	T	T	T
S6_41921485	6	41921485	STD.HI14	-1.1	0.3	0.7	0.19	A/G	A	G	A	G	A	A	G	G	A	G	A
S1_634458	1	634458	STD.HI14	0.7	0.6	0.6	0.1	G/A	G	G	G	G	G	A	G	G	G	G	A
S10_8053746	10	8053746	STD.HI14	1.4	0.5	0.6	0.22	G/C	G	G	G	G	G	C	G	C	G	G	C
S7_57379629	7	57379629	STD.HI14	3.6	0.4	0.4	0.05	C/G	C	C	G	C	C	C	C	C	C	C	C
S7_59787744	7	59787744	STD.MN14	0.5	1.4	1.8	0.18	A/G	A	G	A	G	A	A	A	A	G	A	A
S6_38341954	6	38341954	STD.MN14	-0.2	0.6	1.6	0.34	G/A	A	G	G	G	G	G	G	G	A	G	G
S3_63584041	3	63584041	STD.MN14	-1.7	1.2	1.3	0.13	G/C	G	G	G	C	G	G	C	G	G	C	G
S1_4379437	1	4379437	STD.MN14	1	0.6	1.2	0.34	C/T	T	T	C	T	C	C	T	C	T	C	C
S10_8142199	10	8142199	STD.MN14	1	0.5	1.2	0.22	C/T	C	C	C	C	C	T	C	T	C	C	T
S7_63675831	7	63675831	STD.MN14	0.1	0.7	1.2	0.3	A/C	A	A	C	C	C	A	C	A	A	C	A
S9_55849084	9	55849084	STD.MN14	-0.5	0.6	0.9	0.34	A/G	G	G	G	A	A	A	A	G	G	A	A
S4_58277447	4	58277447	STD.MN14	-2.1	0.7	0.8	0.09	C/G	C	C	C	C	C	C	G	C	C	C	G
S2_61084036	2	61084036	STD.MN14	0.4	0.5	0.7	0.41	C/G	N	C	C	C	C	C	G	C	G	C	C
S2_6785208	2	6785208	STD.MN14	-3.5	0.7	0.7	0.05	T/G	T	N	T	T	T	T	G	T	N	N	T
S5_14146718	5	14146718	STD.MN14	-1	0.5	0.7	0.19	G/C	C	G	N	G	C	N	G	N	G	C	N
S1_69919833	1	69919833	STD.MN14	-3.4	0.5	0.6	0.05	A/G	A	A	A	A	A	A	G	R	A	A	A
S10_47679206	10	47679206	STD.MN14	-1.5	0.6	0.6	0.06	C/T	C	N	N	N	N	C	T	C	N	N	N
S7_8905156	7	8905156	STD.MN14	-0.4	0.2	0.5	0.23	C/G	C	G	C	G	G	C	G	C	G	C	C
S3_59217270	3	59217270	VLW	-0.1	0.5	1.2	0.27	A/G	A	A	A	A	G	G	G	G	N	A	G
S3_72108998	3	72108998	VLW	0.1	0.6	1.2	0.33	C/G	G	G	G	G	C	C	C	C	C	G	C
S9_57434698	9	57434698	VLW	-5.2	0.8	1.2	0.32	C/T	C	T	C	C	C	C	C	T	T	T	T
S2_61314023	2	61314023	VLW	-2.5	0.7	1.1	0.28	A/T	T	A	A	T	A	A	A	T	A	T	T
S7_58607155	7	58607155	VLW	-3.7	0.4	1.1	0.25	A/C	A	A	A	A	A	C	C	C	N	N	C
S4_57114581	4	57114581	VLW	-5.1	0.6	0.9	0.27	C/G	C	G	C	C	C	G	G	C	C	G	G
S5_61851015	5	61851015	VLW	7.7	0.4	0.9	0.1	G/A	G	G	A	G	G	G	G	G	G	G	A
S1_21577664	1	21577664	VLW	3.2	0.6	0.8	0.26	G/C	C	C	G	G	C	C	G	G	G	C	G
S1_6040251	1	6040251	VLW	2.8	0.4	0.5	0.11	A/G	A	A	A	A	G	A	R	A	A	A	A
S6_59963864	6	59963864	VLW.HI15	5.4	0.8	1	0.14	A/G	A	A	G	A	A	A	A	G	A	A	G
S9_57599415	9	57599415	VLW.MN14	-5.1	0.8	1.2	0.19	G/A	G	G	G	G	G	G	G	G	A	A	A
S3_57210465	3	57210465	VLW.MN14	2.4	0.4	1	0.23	A/G	A	A	G	G	G	A	A	A	A	G	G
S3_59235555	3	59235555	VLW.MN14	2.8	0.7	1	0.24	A/G	A	A	G	A	A	A	G	A	G	A	G
S3_72427566	3	72427566	VLW.MN14	0.4	0.9	1	0.23	G/C	G	S	G	G	C	G	C	C	C	G	G
S5_51329472	5	51329472	VLW.MN14	8.4	0.5	0.9	0.09	C/A	C	C	A	N	C	C	N	N	C	N	M
S1_21577664	1	21577664	VLW.MN14	3.4	0.6	0.8	0.26	G/C	C	C	G	G	C	C	G	G	G	C	G
S1_7768861	1	7768861	VLW.MN14	5.6	0.5	0.8	0.07	A/G	A	A	A	A	G	A	A	A	A	A	A
S2_16428563	2	16428563	VLW.MN14	-4.8	0.7	0.8	0.1	G/A	G	A	G	G	G	G	A	G	G	G	G
S4_41886927	4	41886927	VLW.MN14	-2.1	0.5	0.8	0.24	G/C	C	G	G	G	G	G	C	G	G	G	G

### Sheet: QTL from BLUP values across env
Trait	QTL	Effect	QVar	WPVar	maf
STD	S5_5038559	-0.7	0.3	0.4	0.05
STD	S7_56802286	3	0.4	0.4	0.05
PFLW	S1_5993169	6	0.4	0.4	0.06
VLW	S1_6040251	2.8	0.4	0.5	0.11
PFLW	S1_53491169	1	0.4	0.5	0.05
PFLW	S5_18331282	3.3	0.3	0.6	0.16
PFLW	S9_10093897	-0.1	0.6	0.6	0.05
LFE	S9_50511159	-0.8	0.6	0.6	0.05
PFLW	S7_63675831	2.9	0.3	0.7	0.3
STD	S7_5137535	-1	0.5	0.7	0.24
PFLW	S2_13170804	-4.1	0.5	0.7	0.22
LFE	S9_56496135	3.3	0.5	0.7	0.25
STD	S10_47679206	-1.4	0.6	0.7	0.06
LFE	S10_2514655	-0.5	0.6	0.7	0.05
LFE	S4_52117037	-0.5	0.6	0.7	0.14
LFE	S6_51419656	-1.4	0.6	0.7	0.1
LFE	S9_35638689	2.7	0.6	0.7	0.12
STD	S10_7615967	1	0.4	0.8	0.27
PFLW	S6_49869080	1.4	0.4	0.8	0.14
VLW	S1_21577664	3.2	0.6	0.8	0.26
PFLW	S4_50769836	1	0.6	0.8	0.19
PFLW	S3_10099179	-0.2	0.7	0.8	0.14
VLW	S5_61851015	7.7	0.4	0.9	0.1
VLW	S4_57114581	-5.1	0.6	0.9	0.27
STD	S4_59019567	-1.1	0.6	0.9	0.32
STD	S9_54968356	0	0.6	0.9	0.48
LFE	S2_64697782	0.7	0.7	0.9	0.23
LFE	S6_1570949	-5	0.7	0.9	0.09
PFLW	S3_71232350	1.4	0.4	1	0.38
STD	S1_4379437	1.1	0.6	1	0.34
LFE	S2_3899853	-0.8	0.6	1	0.45
PFLW	S7_56472059	-4	0.7	1	0.13
LFE	S1_73639818	0.6	0.7	1	0.2
STD	S6_5734088	-0.9	0.8	1	0.07
PFLW	S1_71800701	-2.9	0.9	1	0.1
LFE	S3_8738913	-1.1	0.9	1	0.23
VLW	S7_58607155	-3.7	0.4	1.1	0.25
STD	S2_60290585	0	0.5	1.1	0.39
VLW	S2_61314023	-2.5	0.7	1.1	0.28
STD	S3_63584041	-1.5	0.7	1.1	0.13
LFE	S10_60475045	0.7	0.7	1.1	0.45
LFE	S6_38758657	-2.7	0.7	1.1	0.22
VLW	S3_59217270	-0.1	0.5	1.2	0.27
VLW	S3_72108998	0.1	0.6	1.2	0.33
STD	S7_64856654	-0.2	0.6	1.2	0.33
VLW	S9_57434698	-5.2	0.8	1.2	0.32
STD	S7_60620622	0.4	1	1.3	0.17
STD	S6_41904494	-0.2	0.6	1.6	0.33
LFE	S1_78036446	-0.7	1.2	1.6	0.31
PFLW	S2_66035565	-1.6	1.3	1.9	0.39
PFLW	S1_75424764	-3.5	1.3	2	0.31
PFLW	S9_57434878	-5.5	2.1	2.6	0.32
LFE	S7_58924868	5.3	2.3	2.6	0.11
LFE	S7_60258739	6.5	3.8	4.1	0.12

### Sheet: QTL within env
Trait	QTL	Effect	QVar	WPVar	maf
VLW.MN14	S9_57599415	-5.1	0.8	1.2	0.19
VLW.MN14	S3_57210465	2.4	0.4	1	0.23
VLW.MN14	S3_59235555	2.8	0.7	1	0.24
VLW.MN14	S3_72427566	0.4	0.9	1	0.23
VLW.MN14	S5_51329472	8.4	0.5	0.9	0.09
VLW.MN14	S1_21577664	3.4	0.6	0.8	0.26
VLW.MN14	S1_7768861	5.6	0.5	0.8	0.07
VLW.MN14	S2_16428563	-4.8	0.7	0.8	0.1
VLW.MN14	S4_41886927	-2.1	0.5	0.8	0.24
VLW.HI15	S6_59963864	5.4	0.8	1	0.14
STD.MN14	S7_59787744	0.5	1.4	1.8	0.18
STD.MN14	S6_38341954	-0.2	0.6	1.6	0.34
STD.MN14	S3_63584041	-1.7	1.2	1.3	0.13
STD.MN14	S1_4379437	1	0.6	1.2	0.34
STD.MN14	S10_8142199	1	0.5	1.2	0.22
STD.MN14	S7_63675831	0.1	0.7	1.2	0.3
STD.MN14	S9_55849084	-0.5	0.6	0.9	0.34
STD.MN14	S4_58277447	-2.1	0.7	0.8	0.09
STD.MN14	S2_61084036	0.4	0.5	0.7	0.41
STD.MN14	S2_6785208	-3.5	0.7	0.7	0.05
STD.MN14	S5_14146718	-1	0.5	0.7	0.19
STD.MN14	S1_69919833	-3.4	0.5	0.6	0.05
STD.MN14	S10_47679206	-1.5	0.6	0.6	0.06
STD.MN14	S7_8905156	-0.4	0.2	0.5	0.23
STD.HI14	S6_42240203	1.3	0.9	1.5	0.08
STD.HI14	S7_64856654	-0.2	0.5	1.1	0.33
STD.HI14	S7_5137534	-1.2	0.6	0.8	0.24
STD.HI14	S7_60620622	0.3	0.6	0.8	0.17
STD.HI14	S9_55221128	0.1	0.5	0.8	0.42
STD.HI14	S6_41921485	-1.1	0.3	0.7	0.19
STD.HI14	S1_634458	0.7	0.6	0.6	0.1
STD.HI14	S10_8053746	1.4	0.5	0.6	0.22
STD.HI14	S7_57379629	3.6	0.4	0.4	0.05
PFLW.MN14	S9_57434878	-5.1	2	2.8	0.32
PFLW.MN14	S1_75424764	-3.1	1	1.7	0.31
PFLW.MN14	S2_65985230	-1.4	1	1.4	0.39
PFLW.MN14	S7_56472059	-4.1	0.9	1.3	0.13
PFLW.MN14	S3_10175054	2.1	0.4	1.2	0.33
PFLW.MN14	S4_50769836	0.8	0.7	0.8	0.19
PFLW.MN14	S1_16959214	4.6	0.5	0.7	0.2
PFLW.MN14	S7_63392103	-0.5	0.5	0.7	0.25
PFLW.HI15	S9_57434537	-6.1	1.7	2.2	0.32
PFLW.HI15	S1_75424764	-3.8	1.2	2.1	0.31
PFLW.HI15	S2_64470915	-3.1	1.2	1.7	0.15
LFE.MN14	S7_60026279	4.7	3.1	3.8	0.18
LFE.MN14	S7_63865966	3.7	1.3	1.5	0.19
LFE.MN14	S1_72392397	-2.1	1.1	1.4	0.25
LFE.MN14	S10_60245294	1.1	0.7	1.3	0.49
LFE.MN14	S2_62972125	1	0.7	1.2	0.47
LFE.MN14	S4_49882912	-0.5	1.2	1.2	0.08
LFE.MN14	S9_56553017	4.4	0.7	0.8	0.08
LFE.MN14	S6_49915234	-3.5	0.7	0.7	0.1
LFE.MN14	S1_9962324	0	0.3	0.4	0.17
LFE.HI15	S7_60108209	6.3	3.4	3.8	0.12
LFE.HI15	S7_58924868	5.3	1.9	2.2	0.11
LFE.HI15	S6_38758657	-2.7	1	1.9	0.22
LFE.HI15	S1_78036446	-0.4	1.2	1.8	0.31
LFE.HI15	S3_8738913	-1.5	1	1.3	0.23
LFE.HI15	S10_2590384	-2.1	1.2	1.2	0.05
LFE.HI15	S2_3805767	1.1	0.7	1	0.45

### Sheet: A priori genes only
Trait	Acronym	Gene Name	Source	Gene ID	Function	Literature
Height	Dw1	Dwarf1	Sorghum	Sobic.009G229800		Yamaguchi et al. 2016 Scientific Reports
Height	Dw3	Dwarf3	Sorghum	Sobic.007G163800	PGP	Multani et al. 2003 Science
Height	Dw2	Dwarf2	Sorghum	Sobic.006G067700	AGC protein kinase	Hilley et al. 2017 Scientific Reports
Maturity	ma1	Maturity1	Sorghum	Sobic.006G057866	similar to Two-component response regulator-like PRR37, PRR7	Murphy et al. 2011 PNAS
Maturity	ma3	Maturity3	Sorghum	Sobic.001G394400	similar to Phytochrome B	Childs et al. 1997 Plant Phys
Maturity	Ma6	Maturity6	Sorghum	Sobic.006G004400	weakly similar to Putative uncharacterized protein	Murphy et al. 2014 Plant Genome
Maturity	TOC1	TOC1	Sorghum	Sobic.004G216700	pseudo-response regulator 1	Yang et al. 2014 PLOS ONE
Maturity	SbCN8	SbCN8	Sorghum	Sobic.009G199800	Cyclic phosphodiesterase-like protein
Maturity	SbCN12	SbCN12	Sorghum	Sobic.003G295300	protein FLOWERING LOCUS
Maturity	SbCO	SbCO	Sorghum	Sobic.010G115800	similar to Hd1	Yang et al. 2014 PLOS ONE
Maturity	SbCN4	SbCN4	Sorghum	Sobic.006G068300		Kebrom & Mullet 2016 Plant Phys
Maturity	SbCN2	SbCN2	Sorghum	Sobic.004G165100		Kebrom & Mullet 2016 Plant Phys
Maturity	SbEHD1	SbEHD1	Sorghum	Sobic.001G227900	similar to B-type response regulator	Yang et al. 2014 PLOS ONE
Maturity	GI	GI	Sorghum	Sobic.003G040900	similar to Protein GIGANTEA	Yang et al. 2014 PLOS ONE
Leaf Erectness	LG1	LG1	Maize	GRMZM2G036297	similar to Protein LIGULELESS 1	Moreno et al. 1997 Genes Dev.
Leaf Erectness	LG2	LG2	Maize	GRMZM2G060216	bZIP transcription factor	Walsh et al. 1998 Genes Dev.
Leaf Erectness	LG3	LG3	Maize	GRMZM2G087741	HOMEOBOX PROTEIN TRANSCRIPTION FACTORS, KNOX1 and KNOX2 domains
Leaf Erectness	LG4	LG4	Maize	GRMZM2G094241	similar to KNOX class homeodomain protein
Leaf Erectness	BAD1	BRANCH ANGLE DEFECTIVE 1	Maize	GRMZM2G110242	TCP family transcription factor	Bai et al. 2012 PNAS
Leaf Erectness	rs2	ROUGH SHEATH2	Maize	GRMZM2G079823	Predicted RNA-binding protein, contains KH domains	Tiantis et al. 1999 Science
Leaf Erectness	kn1/Kn3	knox1/Knox3	Maize	GRMZM2G000743	KNOX1 domain containing protein
Leaf Erectness	ns1	narrow sheath1	Maize	GRMZM2G069028	WUSCHEL-RELATED HOMEOBOX 3	Nardmann et al. 2004 Development
Leaf Erectness	yab1	Yabby1	Maize	GRMZM2G054795	similar to Yabby14 protein	Strabel et al. 2017 The Plant Cell
Leaf Erectness	drl1	drooping leaf1	Maize	GRMZM2G088309	similar to Protein DROOPING LEAF	Strabel et al. 2017 The Plant Cell
Leaf Erectness	drl2	drooping leaf2	Maize	GRMZM2G102218	similar to Protein DROOPING LEAF	Strabel et al. 2017 The Plant Cell
Leaf Erectness	bk1	bladekiller1	Maize	GRMZM2G074097		Woodward et al. 2010 Plant Cell
Leaf Erectness	PHB	PHABULOSA	Maize	GRMZM2G469551	similar to Homeodomain leucine-zipper protein Hox9	Mallory et al. 2004 EMBO Journal
Leaf Width	lb1	LEAFBLADELESS1	Maize	GRMZM2G020187	similar to Leafbladeless1	Timmermans et al. 1998 Development
Leaf Erectness	brd1	Brassinosteroids1	Maize	GRMZM2G103773	brassinosteroid-6-oxidase 2 (CYP85A2, BR6OX2)	Makarevitch et al. 2012 PLOS ONE
Leaf Erectness	Dwarf11	Dwarf11	Maize	GRMZM2G107199	cytochrome P450, family 724, subfamily B, polypeptide 1 (CYP724B1, D11)LinksB M	Wang et al. 2013 PLOS ONE
Leaf Erectness	ga2ox1	ga2ox1	Maize	GRMZM2G078798	GIBBERELLIN 2-BETA-DIOXYGENASE 4	Bolduc et al. 2009 Plant Cell
Leaf Erectness	bel12	bel12	Maize	GRMZM2G154641	HOMEOBOX PROTEIN TRANSCRIPTION FACTORS	Johnston et al. 2014 Plant Cell
Leaf Erectness	nl1	narrowleaf1	Rice	LOC_Os04g52479		Qi et al. 2008 Plant Physiology
Leaf Width	Rld2	rolled leaf2	Maize	GRMZM2G042250	similar to Rolled leaf 2
Inflorescence	IPA1; OsSPL14	Ideal Plant Architecture1	Rice	LOC_Os08g39890	similartoSquamosapromoter-binding-likeprotein17	Liu et al. 2019 Nature Plants
Inflorescence	spi1	sparse inflorescence1 (spi1)	Maize	GRMZM2G025222	INDOLE-3-PYRUVATEMONOOXYGENASEYUCCA2-RELATED	Gallavotti et al. 2008 PNAS
Inflorescence	zfl1	Zea floricaula leafy1 (zfl1)	Maize	GRMZM2G098813	PROTEIN LEAFY

### Sheet: A priori gene homolgs
Trait	Gene Name	Source	Gene ID	Function	Sorghum Homologs	Similarity to Ortholog	Paralog	Chromosome	From	To
Height	Dwarf1	Sorghum	Sobic.009G229800		Sobic.009G229800		Ortholog	9	57038653	57041166
Height	Dwarf3	Sorghum	Sb07g023730	PGP	Sb07g023730		Ortholog	7	59821905	59829910
Height	Dwarf2	Sorghum	Sobic.006G067700	AGC protein kinase	Sobic.006G067700		Ortholog	6	42803037	42807134
Maturity	ma1	Sorghum	Sobic.006G057866.1	similartoTwo-componentresponseregulator-likePRR37PRR7	Sb06g014570		Ortholog	6	40304883	40316799
Maturity	ma2	Sorghum	Sb06g015430	Protein kinase domain	Sb06g015430		Ortholog	6	42803037	42807134
Maturity	ma3	Sorghum	Sb01g037340	similartoPhytochromeB	Sb01g037340		Ortholog	1	68034103	68043358
Maturity	Ma6	Sorghum	Sobic.006G004400	weaklysimilartoPutativeuncharacterizedprotein	Sobic.006G004400		Ortholog	6	697459	700101
Maturity	TOC1	Sorghum	Sobic.004G216700; Sb04g026190	pseudo-responseregulator1	Sb04g026190		Ortholog	4	56625893	56628817
Maturity	SbCN8	Sorghum	Sb09g025750	Cyclicphosphodiesterase-likeprotein	Sb09g025750		Ortholog	9	54960558	54962461
Maturity	SbCN12	Sorghum	Sb03g034580	proteinFLOWERINGLOCUS	Sb03g034580		Ortholog	3	62747946	62749919
Maturity	SbCO	Sorghum	Sobic.010G115800; Sb10g010050	similartoHd1	Sb10g010050		Ortholog	10	12353901	12355900
Maturity	SbCN4	Sorghum	Sobic.006G068300; Sb06g015490		Sb06g015490		Ortholog	6	42914834	42916517
Maturity	SbCN2	Sorghum	Sobic.004G165100; Sb04g021650		Sb04g021650		Ortholog	4	51451057	51452704
Maturity	SbEHD1	Sorghum	Sobic.001G227900; Sb01g019980	similartoB-typeresponseregulator	Sb01g019980		Ortholog	1	21860030	21867056
Maturity	GI	Sorghum	Sobic.003G040900; Sb03g003650	similartoProteinGIGANTEA	Sb03g003650		Ortholog	3	3821973	3830666
Leaf Erectness	LG1	Maize	GRMZM2G036297	similartoProteinLIGULELESS1	Sb06g031290	91	Ortholog	6	58721790	58726362
Leaf Erectness	LG2	Maize	GRMZM2G060216	bZIPtranscriptionfactor	Sb03g040530	96.6	Ortholog	3	68107465	68115976
Leaf Erectness	LG3	Maize	GRMZM2G087741	HOMEOBOXPROTEINTRANSCRIPTIONFACTORSKNOX1andKNOX2domains	Sb03g012480	95.6	Ortholog	3	14636092	14643061
Leaf Erectness	LG3	Maize	GRMZM2G087741	HOMEOBOXPROTEINTRANSCRIPTIONFACTORSKNOX1andKNOX2domains	Sb09g002520	86.1	Paralog	9	2690764	2697614
Leaf Erectness	LG3	Maize	GRMZM2G087741	HOMEOBOXPROTEINTRANSCRIPTIONFACTORSKNOX1andKNOX2domains	Sb02g002200	58.3	Paralog	2	2228532	2234882
Leaf Erectness	LG3	Maize	GRMZM2G087741	HOMEOBOXPROTEINKNOTTED-1-LIKE1	Sb01g009480	57.3	Paralog	1	8180004	8187693
Leaf Erectness	LG3	Maize	GRMZM2G087741	HOMEOBOXPROTEINKNOTTED-1-LIKE2	Sobic.001G106000	59.3	Paralog	1	8143601	8150285
Leaf Erectness	LG3	Maize	GRMZM2G087741	HOMEOBOXPROTEINKNOTTED-1-LIKE3	Sb01g006790	55.3	Paralog	1	5717165	5727509
Leaf Erectness	LG3	Maize	GRMZM2G087741	HOMEOBOXPROTEINKNOTTED-1-LIKE4	Sb01g012200	55.6	Paralog	1	11185282	11192665
Leaf Erectness	LG4	Maize	GRMZM2G094241	similartoKNOXclasshomeodomainprotein		95.8	Ortholog	9	2690764	2697614
Leaf Erectness	LG4	Maize	GRMZM2G094241	similartoKNOXclasshomeodomainprotein	Sb03g012480	85	Paralog	3	14636092	14643061
Leaf Erectness	LG4	Maize	GRMZM2G094241	similartoKNOXclasshomeodomainprotein	Sb02g002200	55.7	Paralog	2	2228532	2234882
Leaf Erectness	LG4	Maize	GRMZM2G094241	similartoKNOXclasshomeodomainprotein	Sb01g009480	55	Paralog	1	8180004	8187693
Leaf Erectness	BAD1	Maize	GRMZM2G110242	TCPfamilytranscriptionfactor	Sb02g024450	87.5	Ortholog	2	58831530	58832939
Leaf Erectness	BAD1	Maize	GRMZM2G110242	TCPfamilytranscriptionfactor	Sb07g021140	33.7	Paralog	7	56156125	56157410
Leaf Erectness	BAD1	Maize	GRMZM2G110242	TCPfamilytranscriptionfactor	Sb01g010690	18.1	Paralog	1	9467734	9468876
Leaf Erectness	BAD1	Maize	GRMZM2G110242	TCPfamilytranscriptionfactor	Sb01g006020	25	Paralog	1	5025538	5030409
Leaf Erectness	BAD1	Maize	GRMZM2G110242	TCPfamilytranscriptionfactor	Sb03g001940	19.9	Paralog	3	1672644	1677633
Leaf Erectness	BAD1	Maize	GRMZM2G110242	TCPfamilytranscriptionfactor	Sb02g003070	18.5	Paralog	2	3332982	3339754
Leaf Erectness	BAD1	Maize	GRMZM2G110242	TCPfamilytranscriptionfactor	Sb03g034918	24.3	Paralog	3	63077896	63082008
Leaf Erectness	BAD1	Maize	GRMZM2G110242	TCPfamilytranscriptionfactor	Sb03g035350	17.4	Paralog	3	63503953	63506891
Leaf Erectness	BAD1	Maize	GRMZM2G110242	TCPfamilytranscriptionfactor	Sb09g025340	18.5	Paralog	9	54609609	54612384
Leaf Erectness	BAD1	Maize	GRMZM2G110242	TCPfamilytranscriptionfactor	Sb08g021690	15.6	Paralog	8	60570349	60574217
Leaf Erectness	BAD1	Maize	GRMZM2G110242	TCPfamilytranscriptionfactor	Sb03g044320	17.4	Paralog	3	71606005	71607642
Leaf Erectness	BAD1	Maize	GRMZM2G110242	TCPfamilytranscriptionfactor	Sobic.007G182101	12	Paralog	7	61523469	61524728
Leaf Erectness	BAD1	Maize	GRMZM2G110242	TCPfamilytranscriptionfactor	Sb06g023130	11.6	Paralog	6	51401940	51402563
Leaf Erectness	BAD1	Maize	GRMZM2G110242	TCPfamilytranscriptionfactor	Sb10g008030	11.6	Paralog	10	8132225	8138107
Leaf Erectness	BAD1	Maize	GRMZM2G110242	TCPfamilytranscriptionfactor	Sb04g026970	11.6	Paralog	4	57561690	57562358
Leaf Erectness	BAD1	Maize	GRMZM2G110242	TCPfamilytranscriptionfactor	Sb04g027960	11.6	Paralog	4	58513994	58520353
Leaf Erectness	BAD1	Maize	GRMZM2G110242	TCPfamilytranscriptionfactor	Sb04g038140	12.7	Paralog	4	68220521	68225135
Leaf Erectness	CUC2	Maize	GRMZM2G393433	CUPSHAPEDCOTYLEDON2NoApicalMeristem	No Ortholog
Leaf Erectness	LOB31	Maize	GRMZM2G133806	ProteinofunknownfunctionDUF260(DUF260)	Sb03g042310	89.6	Ortholog	3	69668064	69671356
Leaf Erectness	ROUGH SHEATH2	Maize	GRMZM2G079823	PredictedRNA-bindingproteincontainsKHdomains	Sb01g042920	76.6	Ortholog	1	73304088	73310634
Leaf Erectness	ROUGH SHEATH2	Maize	GRMZM2G079823	similartoDEAD-boxATP-dependentRNAhelicase42	Sb07g004090	11.4	Paralog	7	5098301	5104103
Leaf Erectness	FCL1	Maize	GRMZM2G002225	fusedcompoundleaf1	Sb01g012200	88.4	Ortholog	1	11185282	11192665
Leaf Erectness	FCL1	Maize	GRMZM2G002225	fusedcompoundleaf1	Sb02g002200	53	Paralog	2	2228532	2234882
Leaf Erectness	FCL1	Maize	GRMZM2G002225	fusedcompoundleaf2	Sb01g006790	52.7	Paralog	1	13957726	13980235
Leaf Erectness	FCL1	Maize	GRMZM2G002225	fusedcompoundleaf3	Sb01g009480	52.4	Paralog	1	8180004	8187693
Leaf Erectness	FCL1	Maize	GRMZM2G002225	fusedcompoundleaf4	Sobic.001G106000	48.5	Paralog	1	8143601	8150285
Leaf Erectness	FCL1	Maize	GRMZM2G002225	fusedcompoundleaf5	Sb03g012480	45.1	Paralog	3	14636092	14643061
Leaf Erectness	FCL1	Maize	GRMZM2G002225	fusedcompoundleaf6	Sb09g002520	43.3	Paralog	9	2690764	2697614
Leaf Erectness	knox3	Maize	GRMZM2G000743	fusedcompoundleaf7	Sobic.001G106000	88.1	Ortholog	1	8143601	8150285
Leaf Erectness	knox3	Maize	GRMZM2G000743	fusedcompoundleaf8	Sb01g009480	47.2	Paralog	1	8180004	8187693
Leaf Erectness	knox3	Maize	GRMZM2G000743	fusedcompoundleaf9	Sb02g002200	39.9	Paralog	2	2228532	2234882
Leaf Erectness	knox3	Maize	GRMZM2G000743	fusedcompoundleaf10	Sb01g006790	40.9	Paralog	1	5717165	5727509
Leaf Erectness	knox3	Maize	GRMZM2G000743	fusedcompoundleaf11	Sb03g012480	45.1	Paralog	3	14636092	14643061
Leaf Erectness	knox3	Maize	GRMZM2G000743	fusedcompoundleaf12	Sb01g012200	35.8	Paralog	1	11185282	11192665
Leaf Erectness	knox3	Maize	GRMZM2G000743	fusedcompoundleaf13	Sobic.004G067100	27.5	Paralog	4	5474973	5478493
Leaf Erectness	knox3	Maize	GRMZM2G000743	fusedcompoundleaf14	Sb10g025440	28.5	Paralog	10	55038648	55041924
Leaf Erectness	narrow sheath1	Maize	GRMZM2G069028	WUSCHEL-RELATEDHOMEOBOX3	Sb05g003490	85.5	Ortholog	5	3893885	3895397
Leaf Erectness	narrow sheath1	Maize	GRMZM2G069028	WUSCHEL-RELATEDHOMEOBOX3	Sb09g002010	20.6	Paralog	9	2106676	2108858
Leaf Erectness	narrow sheath1	Maize	GRMZM2G069028	WUSCHEL-RELATEDHOMEOBOX3	Sb06g030700	17.9	Paralog	6	143166819	143168172
Leaf Erectness	narrow sheath1	Maize	GRMZM2G069028	similartoWUS1	Sb06g031880	17.6	Paralog	6	59228203	59230361
Leaf Erectness	narrow sheath1	Maize	GRMZM2G069028	WUSCHEL-RELATEDHOMEOBOX3	Sb03g040210	17.2	Paralog	3	67781768	67783049
Leaf Erectness	narrow sheath1	Maize	GRMZM2G069028	WUSCHEL-RELATEDHOMEOBOX3	Sb03g039380	16	Paralog	3	67043349	67046708
Leaf Erectness	narrow sheath1	Maize	GRMZM2G069028	WUSCHEL-RELATEDHOMEOBOX3	Sb07g007600	13.7	Paralog	7	11950504	11952139
Leaf Erectness	narrow sheath1	Maize	GRMZM2G069028	WUSCHEL-RELATEDHOMEOBOX3	Sobic.003G250100	13.4	Paralog	3	58842868	58847911
Leaf Erectness	narrow sheath1	Maize	GRMZM2G069028	WUSCHEL-RELATEDHOMEOBOX3	Sb09g028562	14.1	Paralog	9	57264786	57269445
Leaf Erectness	narrow sheath1	Maize	GRMZM2G069028	WUSCHEL-RELATEDHOMEOBOX3	Sb01g036670	13	Paralog	1	67421467	67424515
Leaf Erectness	narrow sheath1	Maize	GRMZM2G069028	WUSCHEL-RELATEDHOMEOBOX3	Sb03g038080	14.9	Paralog	3	65980444	65986209
Leaf Erectness	narrow sheath1	Maize	GRMZM2G069028	WUSCHEL-RELATEDHOMEOBOX3	Sb02g043300	13	Paralog	2	76925180	76928257
Leaf Erectness	yab1	Maize	GRMZM2G054795	similartoYabby14protein	Sb06g023770	89.4	Ortholog	6	51868192	51871185
Leaf Erectness	yab1	Maize	GRMZM2G054795	similartoYabby15protein	Sb04g033590	74.8	Paralog	4	64152542	64156221
Leaf Erectness	yab1	Maize	GRMZM2G054795	similartoProteinYABBY1	Sb02g003390	31.5	Paralog	2	3839232	3847962
Leaf Erectness	yab1	Maize	GRMZM2G054795	similartoProteinYABBY6	Sb08g022030	46.5	Paralog	8	61049083	61055589
Leaf Erectness	yab1	Maize	GRMZM2G054795	similartoProteinYABBY7	Sb02g036940	29.5	Paralog	2	71256792	71258893
Leaf Erectness	yab1	Maize	GRMZM2G054795	AXIALREGULATORYABBY2-RELATED	Sobic.001G152901.1	21.3	Paralog	1	12271177	12277291
Leaf Erectness	yab1	Maize	GRMZM2G054795	similartoProteinDROOPINGLEAF	Sb01g042850	16.1	Paralog	1	73205543	73210210
Leaf Erectness	drl1	Maize	GRMZM2G088309	similartoProteinDROOPINGLEAF	Sb01g042850	97.6	Ortholog	1	73205543	73210210
Leaf Erectness	drl1	Maize	GRMZM2G088309	similartoYabby14protein	Sb06g023770	38.2	Paralog	6	51868192	51871185
Leaf Erectness	drl1	Maize	GRMZM2G088309	similartoYabby9protein	Sb01g017560	43	Paralog	1	18034674	18039268
Leaf Erectness	drl2	Maize	GRMZM2G102218	similartoProteinDROOPINGLEAF	Sb01g042850	65.3	Ortholog	1	73205543	73210210
Leaf Erectness	bladekiller1	Maize	GRMZM2G074097	THIAMINETHIAZOLESYNTHASE	Sb03g025520	95.6	Ortholog	3	51236002	51237593
Leaf Erectness	bladekiller1	Maize	GRMZM2G074097	THIAMINETHIAZOLESYNTHASE	Sb02g040060	95.2	Paralog	2	73966177	73967637
Leaf Erectness	PHABULOSA	Maize	GRMZM2G469551	similartoHomeodomainleucine-zipperproteinHox9	Sb01g019120	97.4	Ortholog	1	20162363	20171185
Leaf Erectness	PHABULOSA	Maize	GRMZM2G469551	similartoRolledleaf2	Sb01g050000	91.4	Paralog	1	80022714	80029457
Leaf Erectness	PHABULOSA	Maize	GRMZM2G469551	similartoClassIIIHD-Zipprotein4	Sb01g013710	81	Paralog	1	12747203	12752962
Leaf Erectness	PHABULOSA	Maize	GRMZM2G469551	similartoClassIIIHD-Zipprotein4	Sb08g021350	79.6	Paralog	8	60200470	60207218
Leaf Erectness	PHABULOSA	Maize	GRMZM2G469551	similartoClassIIIHD-Zipprotein5	Sb03g002660	76.8	Paralog	3	2499007	2504480
Leaf Erectness	LEAFBLADELESS1	Maize	GRMZM2G020187	similartoLeafbladeless1	Sb08g006220	89.9	Ortholog	8	9229597	9235495
Leaf Erectness	LEAFBLADELESS1	Maize	GRMZM2G020187	similartoLeafbladeless1	Sb08g006200	88.2	Paralog	8	9198307	9203876
Leaf Erectness	LEAFBLADELESS1	Maize	GRMZM2G020187	Differentiallydownregulatedinleafloweringrainmaturityvs.anthesiscomparison	Sobic.001G497900	9.3	Paralog	1	76769769	76777123
Leaf Erectness	LEAFBLADELESS1	Maize	GRMZM2G020187	RIBONUCLEASEPSUBUNITP38	Sb07g005860	21	Paralog	7	8407715	8411160
Leaf Erectness	ARF3	Maize	GRMZM5G874163	similartoAuxinresponsefactor3	Sobic.003G298600.1	92.2	Ortholog	3	62993078	62999319
Leaf Erectness	ARF5	Maize	GRMZM2G034840		Sb06g031900	95.4	Ortholog	6	59259860	59266545
Leaf Erectness	ARF4	Maize	GRMZM2G441325	similartoAuxinresponsefactor14	Sb09g025500	91.2	Ortholog	9	54743400	54749313
Leaf Erectness	brd1	Maize	GRMZM2G103773	brassinosteroid-6-oxidase2(CYP85A2BR6OX2)	Sb01g015040	95.7	Ortholog	1	14434718	14438560
Leaf Erectness	Dwarf11	Maize	GRMZM2G107199	cytochromeP450family724subfamilyBpolypeptide1(CYP724B1D11)LinksBM	Sb06g019600	98.1	Ortholog	6	48245595	48250231
Leaf Erectness	ga2ox1	Maize	GRMZM2G078798	GIBBERELLIN2-BETA-DIOXYGENASE4	Sobic.009G053700	97	Ortholog	9	5435171	5440485
Leaf Erectness	ga2ox1	Maize	GRMZM2G078798	GIBBERELLIN2-BETA-DIOXYGENASE5	Sb03g013450	74.3	Paralog	3	16730572	16736528
Leaf Erectness	BLADE-ON-PETIOLE1/2	Maize	GRMZM2G039867	BTB/POZdomain(BTB)	Sobic.003G424950.1	95.4	Ortholog	3	72878115	72882720
Leaf Erectness	BLADE-ON-PETIOLE1/2	Maize	GRMZM2G039867	BTB/POZdomain(BTB)	Sb05g002500	73.9	Paralog	5	2631011	2641746
Leaf Erectness	BLADE-ON-PETIOLE1/2	Maize	GRMZM2G039867	BTB/POZdomain(BTB)	Sb08g001180	70.9	Paralog	8	1068226	1072631
Leaf Erectness	BLADE-ON-PETIOLE1/2	Maize	GRMZM2G039867	BTB/POZdomain(BTB)	Sb03g035720	39	Paralog	3	63729938	63734226
Leaf Erectness	BLADE-ON-PETIOLE1/2	Maize	GRMZM2G039867	BTB/POZdomain(BTB)	Sb01g012450	37.7	Paralog	1	11466178	11470085
Leaf Erectness	BLADE-ON-PETIOLE1/2	Maize	GRMZM2G039867	BTB/POZdomain(BTB)	Sb03g002980	36.2	Paralog	3	2964827	2969715
Leaf Erectness	BLADE-ON-PETIOLE1/2	Maize	GRMZM2G039867	BTB/POZdomain(BTB)	Sb01g012010	13.8	Paralog	1	10913052	10918384
Leaf Erectness	BLADE-ON-PETIOLE1/2	Maize	GRMZM2G039867	BTB/POZdomain(BTB)	Sb08g002200	16.3	Paralog	8	2230920	2241760
Leaf Erectness	BLADE-ON-PETIOLE1/2	Maize	GRMZM2G039867	BTB/POZdomain(BTB)	Sb04g002300	14.1	Paralog	4	2074389	2077485
Leaf Erectness	BLADE-ON-PETIOLE1/2	Maize	GRMZM2G039867	BTB/POZdomain(BTB)	Sb01g012040	15	Paralog	1	10933900	10940713
Leaf Erectness	BLADE-ON-PETIOLE1/2	Maize	GRMZM2G039867	BTB/POZdomain(BTB)	Sobic.004G172800	14.7	Paralog	4	52555894	52560600
Leaf Erectness	BLADE-ON-PETIOLE1/2	Maize	GRMZM2G039867	BTB/POZdomain(BTB)	Sb01g012020	16.6	Paralog	1	10920652	10926649
Leaf Erectness	BLADE-ON-PETIOLE1/2	Maize	GRMZM2G039867	Coexpressedwithgenesinanthesisstagespecificcoexpressionsubnetwork	Sb01g039040	14.4	Paralog	1	69618751	69621912
Leaf Erectness	bel12	Maize	GRMZM2G154641	HOMEOBOXPROTEINTRANSCRIPTIONFACTORS	Sb03g039840	92.5	Ortholog	3	67444380	67449359
Leaf Erectness	bel12	Maize	GRMZM2G154641	HOMEOBOXPROTEINTRANSCRIPTIONFACTORS	Sb09g022270	75.1	Paralog	9	51761909	51766758
Leaf Erectness	bel14	Maize	GRMZM2G125976	HOMEOBOXPROTEINTRANSCRIPTIONFACTORS	Sb09g022270	90.3	Ortholog	9	51761909	51766758
Leaf Erectness	bel14	Maize	GRMZM2G125976	HOMEOBOXPROTEINTRANSCRIPTIONFACTORS	Sb03g039840	74.7	Paralog	3	67444380	67449359
Stem Diameter	LAX2	Maize	GRMZM2G129413	auxininfluxcarrier(AUX1LAXfamily	Sb01g026240	84	Ortholog	1	50888462	50892783
Stem Diameter	LAX2	Maize	GRMZM2G129413	auxininfluxcarrier(AUX1LAXfamily	Sb01g041270	78.1	Paralog	1	71697907	71704052
Stem Diameter	LAX2	Maize	GRMZM2G129413	auxininfluxcarrier(AUX1LAXfamily	Sb05g004250	70.4	Paralog	5	5292803	5295875
Stem Diameter	LAX2	Maize	GRMZM2G129413	auxininfluxcarrier(AUX1LAXfamily	Sb03g040320	71.1	Paralog	3	67909773	67916798
Stem Diameter	LAX2	Maize	GRMZM2G129413	auxininfluxcarrier(AUX1LAXfamily	Sb09g021990	70	Paralog	9	51414093	51418798
Stem Diameter	SDA1	Maize	GRMZM2G121074	Thedirectedmovementofaribosomallargesubunitfromthenucleusintothecytoplasm	Sb06g029510	97.1	Ortholog	6	7661318	7666576
Stem Diameter	CONZ1	Maize	GRMZM2G405368	GATA-4/5/6transcriptionfactorssimilartoHd1	Sb10g010050	84.3	Ortholog	10	12353901	12355900
Stem Diameter	CONZ1	Maize	GRMZM2G405368	GATA-4/5/6transcriptionfactors	Sobic.004G252300	53.3	Paralog	4	59832888	59835086
Stem Diameter	ZmBAK1	Maize	GRMZM2G145720	Serine/threonineproteinkinase	Sb10g010010	95.3	Ortholog	10	12319819	12323539
Stem Diameter	ZmBAK1	Maize	GRMZM2G145720	Serine/threonineproteinkinase	Sb04g029170	88	Paralog	4	59820576	59825050
Stem Diameter	AxeA	Rice	LOC_Os04g01980.1	Domainofunknownfunction(DUF303)	Sb06g000860	87	Ortholog	6	1252816	1255748
Stem Diameter	AxeA	Rice	LOC_Os04g01980.1	9-O-ACETYL-N-ACETYLNEURAMINICACIDDEACETYLASE-RELATED	Sb01g000550	57.2	Paralog	1	412931	416409
Stem Diameter	AxeA	Rice	LOC_Os04g01980.1	9-O-ACETYL-N-ACETYLNEURAMINICACIDDEACETYLASE-RELATED	Sb01g000530	56.1	Paralog	1	406446	407508
Stem Diameter	AxeA	Rice	LOC_Os04g01980.1	9-O-ACETYL-N-ACETYLNEURAMINICACIDDEACETYLASE-RELATED	Sb02g011020	54	Paralog	2	17687094	17690350
Stem Diameter	AxeA	Rice	LOC_Os04g01980.1	9-O-ACETYL-N-ACETYLNEURAMINICACIDDEACETYLASE-RELATED	Sb06g006110	55.1	Paralog	6	15377438	15386416
Stem Diameter	eIF-2B	Rice	LOC_Os02g56740.1	Differentiallydownregulatedinleafwhorlvegetativeinuppervs.lowercomparison	Sb04g036790	88.5	Ortholog	4	67216199	67224115
Stem Diameter	eIF-2B	Rice	LOC_Os02g56740.1	Differentiallydownregulatedinleafwhorlvegetativeinuppervs.lowercomparison	Sb01g014770	9.8	Paralog	1	14063764	14071149
All	sparse inflorescence1 (spi1)	Maize	GRMZM2G025222	INDOLE-3-PYRUVATEMONOOXYGENASEYUCCA2-RELATED	Sobic.003G236900	92.1	Ortholog	3	57607592	57610741
All	sparse inflorescence1 (spi1)	Maize	GRMZM2G025222	similartoOs01g0732700protein/YUCCA2	Sb03g033730	70.8	Paralog	3	61938943	61960755
All	sparse inflorescence1 (spi1)	Maize	GRMZM2G025222	similartoExpressedprotein	Sb08g016500	70.4	Paralog	8	51520045	51526693
All	sparse inflorescence1 (spi1)	Maize	GRMZM2G025222	DIMETHYLANILINEMONOOXYGENASE	Sobic.002G120300	68.5	Paralog	2	15189587	15192182
All	sparse inflorescence1 (spi1)	Maize	GRMZM2G025222	INDOLE-3-PYRUVATEMONOOXYGENASEYUCCA5-RELATED	Sb06g001210	68.1	Paralog	6	1783913	1786185
All	sparse inflorescence1 (spi1)	Maize	GRMZM2G025222	INDOLE-3-PYRUVATEMONOOXYGENASEYUCCA5-RELATED	Sb07g023640	55.1	Paralog	7	59750324	59752683

### Sheet: Colocalized Genes
Trait	QTL	QVar	WPVar	MAF	AES	Gene_id	Gene.Name	Source	Sorghum.Homolg	Similarity_Homolog	Relationship	Chromosome	From	to	Dist3end	Dist5end	Dist1	Dist2
STD.MN14	S7_59787744	1.4	1.8	0.18	0.5	Dw3	Dwarf3	Sorghum	Sobic.007G163800	NA	ActualGene	7	59821905	59829910	-34161	-42166	34161	42166
STD.MN14	S7_59787744	1.4	1.8	0.18	0.5	sparse inflorescence1 (spi1)	spi1	Maize	Sobic.007G163200	62	Paralog	7	59750324	59752683	37420	35061	37420	35061
STD.MN14	S3_63584041	1.2	1.3	0.13	-1.7	BAD1	BAD1	Maize	Sobic.003G305000	17.4	Paralog	3	63503953	63506891	80088	77150	80088	77150
STD.MN14	S10_8142199	0.5	1.2	0.22	1	BAD1	BAD1	Maize	Sobic.010G092100	11.6	Paralog	10	8132225	8138107	9974	4092	9974	4092
STD.MN14	S7_63675831	0.7	1.2	0.3	0.1	OsSPL14/IPA1	Ideal Plant Architecture (IPA1; OsSPL14)	Rice	Sobic.007G210200	69.3	Ortholog	7	63877957	63882169	-202126	-206338	202126	206338
STD.MN14	S4_58277447	0.7	0.8	0.09	-2.1	BAD1	BAD1	Maize	Sobic.004G237300	11.6	Paralog	4	58513994	58520353	-236547	-242906	236547	242906
STD.HI14	S7_5137534	0.6	0.8	0.24	-1.2	rs2	ROUGH SHEATH2	Maize	Sobic.007G050400	11.4	Paralog	7	5098301	5104103	39233	33431	39233	33431
STD.HI14	S10_8053746	0.5	0.6	0.22	1.4	BAD1	BAD1	Maize	Sobic.010G092100	11.6	Paralog	10	8132225	8138107	-78479	-84361	78479	84361
PFLW.MN14	S9_57434878	2	2.8	0.32	-5.1	ns1	narrow sheath1	Maize	Sobic.009G233000	14.1	Paralog	9	57264786	57269445	170092	165433	170092	165433
PFLW.HI15	S9_57434537	1.7	2.2	0.32	-6.1	ns1	narrow sheath1	Maize	Sobic.009G233000	14.1	Paralog	9	57264786	57269445	169751	165092	169751	165092
LFE.MN14	S7_60026279	3.1	3.8	0.18	4.7	Dw3	Dwarf3	Sorghum	Sobic.007G163800	NA	ActualGene	7	59821905	59829910	204374	196369	204374	196369
LFE.MN14	S7_63865966	1.3	1.5	0.19	3.7	OsSPL14/IPA1	Ideal Plant Architecture (IPA1; OsSPL14)	Rice	Sobic.007G210200	69.3	Ortholog	7	63877957	63882169	-11991	-16203	11991	16203
LFE.HI15	S2_3805767	0.7	1	0.45	1.1	yab1	Yabby1	Maize	Sobic.002G039400	31.5	Paralog	2	3839232	3847962	-33465	-42195	33465	42195
VLW	S9_57434698	0.8	1.2	0.32	-5.2	ns1	narrow sheath1	Maize	Sobic.009G233000	14.1	Paralog	9	57264786	57269445	169912	165253	169912	165253
STD	S3_63584041	0.7	1.1	0.13	-1.5	BAD1	BAD1	Maize	Sobic.003G305000	17.4	Paralog	3	63503953	63506891	80088	77150	80088	77150
STD	S9_54968356	0.6	0.9	0.48	0	SbCN8	SbCN8	Sorghum	Sobic.009G199800	NA	ActualGene	9	54960558	54962461	7798	5895	7798	5895
STD	S7_5137535	0.5	0.7	0.24	-1	rs2	ROUGH SHEATH2	Maize	Sobic.007G050400	11.4	Paralog	7	5098301	5104103	39234	33432	39234	33432
PFLW	S9_57434878	2.1	2.6	0.32	-5.5	ns1	narrow sheath1	Maize	Sobic.009G233000	14.1	Paralog	9	57264786	57269445	170092	165433	170092	165433
PFLW	S7_63675831	0.3	0.7	0.3	2.9	OsSPL14/IPA1	Ideal Plant Architecture (IPA1; OsSPL14)	Rice	Sobic.007G210200	69.3	Ortholog	7	63877957	63882169	-202126	-206338	202126	206338
LFE	S2_3899853	0.6	1	0.45	-0.8	yab1	Yabby1	Maize	Sobic.002G039400	31.5	Paralog	2	3839232	3847962	60621	51891	60621	51891
LFE	S6_1570949	0.7	0.9	0.09	-5	spi1	sparse inflorescence1 (spi1)	Maize	Sobic.006G012200	70.4	Paralog	6	1783913	1786185	-212964	-215236	212964	215236
LFE	S6_51419656	0.6	0.7	0.1	-1.4	BAD1	BAD1	Maize	Sobic.006G154000	11.6	Paralog	6	51401940	51402563	17716	17093	17716	17093
